# GPLD1 Regulates the Shedding of JUNO to Block Polyspermy in Porcine Oocyte

**DOI:** 10.64898/2026.04.01.706704

**Authors:** Boda Chen, Luting Shi, Fan Xia, Xingguo Chen, Jingyi Wang, Sitong Gao, Xiaoqian Zhou, Pengyun Ji, Guoshi Liu, Lu Zhang

## Abstract

Mammalian fertilization commences with the essential interaction between sperm IZUMO1 and its oocyte-surface receptor, JUNO. Following gamete fusion, JUNO is rapidly shed from the oocyte to establish a definitive membrane block to polyspermy, a pathological condition that remains a major hurdle in porcine *in vitro* fertilization (IVF). Despite its biological importance, the molecular networks driving JUNO cleavage has remained elusive. Here, by integrating proteomics, dual-color live-cell imaging, and functional perturbations, we identify the extended existence of JUNO and the GPI-specific phospholipase D1 (GPLD1) as the requisite enzyme mediating JUNO shedding in porcine oocytes. Targeted knockdown or pharmacological inhibition of GPLD1 stabilizes oocyte JUNO, prolongs the window of oocyte receptivity, and significantly exacerbates polyspermy, ultimately compromising embryonic developmental competence. Conversely, GPLD1 overexpression restricts redundant sperm adherence and enhances the efficiency of monospermic zygote formation and blastocyst development. Live-cell imaging reveals that fertilization triggers a transient, pulsed recruitment of GPLD1 in the oocyte, which precisely coincides with the biphasic kinetics of JUNO depletion. Our findings establish that the enzymatic cleavage of the GPI-anchor by GPLD1 is critical for JUNO release, defining a fundamental mechanism for the membrane-level block to polyspermy. This work provides a molecular framework for ensuring sperm-oocyte recognition and improving in vitro fertilization outcomes in mammals.
