## Supplementary material for "GPLD1 Regulates the Shedding of JUNO to Block Polyspermy in Porcine Oocyte": table SUPPLY3

### Sheet: Sheet1
Protein accession
A0A286ZTE6
A0A481BCM9
A5GZW8
F1RK14
F1S6Q9
F1SIB1
I3LPL6
P02543
P27917
Q9TTK7
A0A287AG39
A0A287BSA9
D2IE28
O79876
P50667
P67937
A0A286ZQ85
A0A286ZZ01
A0A286ZZQ9
A0A287A853
A0A287BBE6
A0A287BDH4
A0A287BLU8
A0A287BRL8
A0A287BSF2
A0A2C9F350
A0A480EFT1
A0A4X1SRN8
A0A4X1TFA2
A0A4X1UHV5
A0A5G2QN76
A0A5G2R3A9
A0A5G2R693
D9U8D1
F1S5Y5
I3L7I0
I3L8R2
P49666
Q8HY46
A0A0M3KL55
A0A286ZHV7
A0A286ZLN2
A0A286ZM41
A0A286ZMH8
A0A286ZS89
A0A286ZSB7
A0A286ZWJ2
A0A286ZWR4
A0A287A0G2
A0A287A3Z9
A0A287A8D8
A0A287A8X5
A0A287AC44
A0A287APN0
A0A287AR18
A0A287AU61
A0A287AV13
A0A287B0P0
A0A287B1F1
A0A287B3C3
A0A287B4C8
A0A287B4G2
A0A287B646
A0A287BAW0
A0A287BES1
A0A480YBA9
A0A4X1TP87
A0A4X1U048
A0A4X1VPW4
A0A4X1W1U5
A0A4X1W7D4
A0A5G2Q938
A0A5G2QBR5
A0A5G2QS58
A0A5G2QTV7
A0A5G2R4S3
A0A5G2RCJ8
A0A5K1UHA8
A0A8D0ISV3
A0A8D0TH99
A0A8D0WZM3
A0A8D1IX48
A0A8D1SG55
A0A8W4FDP7
A0A8W4FED8
A0A8W4FR97
A4U9C9
B5APU6
F1RJJ0
F1RR47
F1RTE1
F1RZ96
F1S396
F1S9B6
F1S9X3
F1SJA3
F6PSJ3
I3LAC9
I3LKI5
I3LM80
I3LNF2
K7GP05
M3TYA5
M3V816
M3VH65
Q95KL4
A0A075B7H9
A0A286ZIP6
A0A286ZLH2
A0A286ZMV3
A0A286ZQL1
A0A286ZSB9
A0A286ZT34
A0A286ZVS5
A0A286ZXP5
A0A286ZZM7
A0A287A2B6
A0A287A3K3
A0A287A4P3
A0A287A8H5
A0A287A8I7
A0A287ABH0
A0A287AEQ6
A0A287AGX6
A0A287AIZ2
A0A287AND2
A0A287AQT4
A0A287AXU5
A0A287AY71
A0A287B792
A0A287B7W3
A0A287BKJ7
A0A287BLN0
A0A287BSK5
A0A480HFR9
A0A4X1TMT4
A0A4X1TR20
A0A4X1UA98
A0A4X1V4X4
A0A4X1W3T1
A0A5G2Q9T6
A0A5G2QIN8
A0A5G2QNB9
A0A5G2QRF3
A0A5G2QT49
A0A5G2QV31
A0A5G2QXH4
A0A5G2QYN7
A0A5G2R1G0
A0A5G2R8I7
A0A8W4F7M6
A0A8W4FA28
A0A8W4FAB6
A0A8W4FDZ7
A0A8W4FNW7
F1RGW3
F1RRY0
F1S0Q5
F1S179
F1S3J7
F1SDF8
F1SEE6
F1SR50
F1SVB2
A0A288CFV5
A0A4X1UD21
A0A5S6GXI4
A0A5S8KLN1
A4PES0
A5GFW1
P03970
P27594
Q70KH2
A0A286ZSF5
A0A286ZUQ0
A0A287AC03
A0A287AD32
A0A287B9Z2
A0A481CV86
A0A8D1Z1H8
B2X0A4
F1SK84
F1SNJ6
F6Q7E6
I3LIS0
P68211
Q29290
A0A286ZJM4
A0A286ZNQ7
A0A286ZZ05
A0A287A6P2
A0A287ABQ3
A0A287AHH7
A0A287AVQ5
A0A287AZI0
A0A287B576
A0A287BSC3
A0A4X1SFE7
A0A4X1T4A7
A0A4X1VC39
A0A4X1W434
A0A5G2Q6Q2
A0A5G2QTF6
A0A5G2R0E5
A0A8D0WDE3
A0A8W4FFC9
A0A8W4FG94
A0A8W4FIF1
F1RFH3
F1RFW5
F1RNI1
F1S1A3
F1S8J8
F1SLB6
F1SS41
G3FP13
I3L773
I3LR64
A0A286ZJ51
A0A286ZJW8
A0A286ZKZ0
A0A286ZPH8
A0A286ZTA0
A0A286ZWA5
A0A286ZWC4
A0A286ZY95
A0A287A035
A0A287A0Y0
A0A287A7U4
A0A287ADS5
A0A287AHC3
A0A287AHW1
A0A287AK92
A0A287ANM9
A0A287ANX9
A0A287AX62
A0A287B2P7
A0A287B7B9
A0A287B967
A0A287BCB8
A0A287BLS6
A0A287BQ81
A0A287BTA1
A0A480YNN8
A0A4X1TSB0
A0A4X1U1T8
A0A4X1UCF1
A0A4X1V118
A0A4X1VDN4
A0A4X1VLA3
A0A4X1WBS2
A0A5G2QCF0
A0A5G2QKZ6
A0A5G2QLR1
A0A5G2QWC7
A0A5G2QXC2
A0A5G2R0K3
A0A5G2R0V2
A0A5G2R640
A0A5K1UBC7
A0A5K1UL95
A0A8D0NW66
A0A8D0WX68
A0A8W4FGL7
A0A8W4FJV6
A4L2Z4
A5D9K6
F1RFL1
F1RJC9
F1RLQ5
F1RQN4
F1RQY0
F1RTL0
F1RUQ7
F1RZ69
F1S6F0
F1S7L8
F1S8F7
F1SA22
F1SG80
F1SLR6
F1SMR6
F1SPR8
F1SRP3
F1SSW0
F1SUG8
I3L6Y7
I3LAY6
I3LBG2
I3LCR7
I3LDL8
I3LEQ2
I3LMX3
I3LPJ0
I3LRD5
I3LTB3
K7GRA9
M3VJZ7
A0A286ZN59
A0A286ZNR7
A0A286ZR17
A0A286ZSG6
A0A286ZSN4
A0A286ZV42
A0A286ZXP3
A0A286ZXU1
A0A286ZXU2
A0A286ZYP6
A0A287A0I6
A0A287A1R6
A0A287A4Y3
A0A287A821
A0A287A8E9
A0A287A9K4
A0A287AB72
A0A287ADG7
A0A287AE58
A0A287AEG2
A0A287AF27
A0A287AFE5
A0A287AGS3
A0A287AJI4
A0A287ALM5
A0A287AU28
A0A287AUX2
A0A287AW31
A0A287AXG8
A0A287AY75
A0A287B5W3
A0A287B7K6
A0A287BCM2
A0A287BDH0
A0A287BE44
A0A287BMT4
A0A287BP21
A0A287BQG2
A0A4X1SMP0
A0A4X1T9Q5
A0A4X1TKU0
A0A4X1TQV6
A0A4X1U4C3
A0A4X1UN36
A0A4X1V370
A0A4X1W2B1
A0A4X1W6J0
A0A5G2QDC6
A0A5G2QHA4
A0A5G2QJ97
A0A5G2QLX2
A0A5G2QNC8
A0A5G2QPS4
A0A5G2QW41
A0A5G2R1C2
A0A5G2R206
A0A5G2R508
A0A5G2RC38
A0A5G2REQ7
A0A5G2RFV6
A0A5S6HQM6
A0A8D0ZIV6
A0A8D1GXN2
A0A8D1WZZ6
A0A8W4F753
A0A8W4FCK4
A0A8W4FEG6
A0A8W4FF43
A0A8W4FJ37
A0A8W4FKJ9
A0A8W4FMI4
A0A8W4FNM3
F1RI52
F1RL06
F1RNK2
F1RPJ7
F1RPY8
F1RVV7
F1S4M9
F1SAB7
F1SGS8
F1SIT0
F1SUC4
F2Z5W0
I3LAA0
I3LTR6
K7GM40
Q68RU1
A0A287AEF3
A0A2C9F3G4
A5GFZ6
P67776
A0A286ZWR5
B2LYG4
F1RKS3
F1SDC3
A0A287A0I3
A0A287A228
A0A287AA47
A0A287AFN9
A0A5G2Q9R4
A0A5G2QUF9
A0A8W4FCM1
F1S1A6
F1S2V7
F1SLC4
F1SLW3
Q2F7Z7
Q2PYM7
Q35916
A0A286ZIA2
A0A286ZJV1
A0A286ZMQ7
A0A286ZQH3
A0A286ZXX5
A0A287A202
A0A287A3I8
A0A287A4H2
A0A287A5P3
A0A287A611
A0A287AB56
A0A287AHL5
A0A287ANJ9
A0A287B2V0
A0A287B530
A0A287BCU9
A0A480E3F5
A0A480LQK9
A0A480Y2Q2
A0A481B791
A0A4X1SEK1
A0A4X1UMT8
A0A4X1VHQ9
A0A4X1W3D7
A0A5G2R660
A0A5G2R890
A0A5G2R8T0
A0A5K1TX87
A0A8W4FAD4
A0A8W4FI36
D0G7F0
F1RFK7
F1RLA2
F1RX12
F1SQ05
F1SUP2
F2Z513
I3LAI8
A0A286ZJN9
A0A286ZKJ4
A0A286ZL24
A0A286ZLN9
A0A286ZR57
A0A286ZR71
A0A286ZU54
A0A287A4G5
A0A287A5M5
A0A287AAB8
A0A287AE82
A0A287AFQ4
A0A287AL12
A0A287ARB8
A0A287AW08
A0A287B1Z3
A0A287BB19
A0A287BF62
A0A287BGM1
A0A287BGW6
A0A287BH14
A0A287BLY5
A0A287BM32
A0A287BQE8
A0A480ZG93
A0A4X1SDK8
A0A4X1SIH2
A0A4X1TCI2
A0A4X1VZE5
A0A5G2Q935
A0A5G2QQD7
A0A5G2QQH5
A0A5G2QR29
A0A5G2QSX2
A0A5G2QWA0
A0A5G2R2S6
A0A5G2R479
A0A8D0TK49
A0A8D1GPS1
A0A8W4F6D3
A0A8W4FAG2
A0A8W4FC82
A0A8W4FDD9
A0A8X9AEI1
F1RFU8
F1RNU7
F1S2W7
F1SPI0
I3L954
I3LAB4
I3LMU3
K7GP47
P0C267
